# Asymmetric Cross-Reactivity of Nuclear Receptors Reveals an Evolutionary Buffer Between Estrogen and Androgen Signaling

**DOI:** 10.64898/2025.12.18.695200

**Authors:** Shintaro Yamazaki, Akhilesh B. Reddy

## Abstract

A comprehensive all-by-all receptor ligand affinity screen using Boltz-2, a deep learning framework for protein-ligand interaction prediction, reveals a previously unrecognized asymmetry in steroid hormone receptor binding. Using systematic *in silico* affinity prediction, we show that estradiol binds the androgen receptor with higher predicted affinity than testosterone and also displays strong affinity for multiple related steroid hormone receptors, whereas the reciprocal interaction – binding of non-aromatized steroids to estrogen receptors – is not observed. Structural modeling demonstrates that estradiol and testosterone occupy the same canonical ligand-binding pocket within the androgen receptor, indicating a conserved steroid-recognition architecture rather than a specialized binding mode. Analysis of a clinically relevant androgen receptor mutation shows modest and broadly distributed stabilization of ligand engagement, consistent with tuning of a pre-existing estradiol-compatible interaction rather than generation of a novel binding mechanism. Reconstruction of ancestral steroid receptors indicates that estradiol maintains high predicted affinity across both ancestral and modern receptors, while other steroids progressively diversify in their receptor preferences following lineage expansion. Together, these results support an evolutionary model in which estradiol represents an early steroid ligand, with younger receptors retaining ancestral estrogen compatibility while evolving specificity for upstream steroid hormones. Functionally, this asymmetric architecture provides a mechanism by which estradiol may modulate androgen receptor signaling under physiological conditions and may contribute to altered receptor activation in pathological contexts such as advanced prostate cancer. These findings define a coherent biochemical and evolutionary framework for estradiol cross-reactivity and highlight the estradiol-androgen receptor interface as a potential therapeutic target.
