## Supplementary material for "Asymmetric Cross-Reactivity of Nuclear Receptors Reveals an Evolutionary Buffer Between Estrogen and Androgen Signaling": Table 1

### Sheet: Human_NR_Genes
# Nuclear Hormone Receptor Gene Symbols
## Human Nuclear Hormone Receptors (48 total)
| NR Classification | Gene Symbol | Receptor Name | Function |
|------------------|-------------|---------------|----------|
| **NR0B1** | DAX1 (NR0B1) | DAX-1 | Orphan receptor |
| **NR0B2** | SHP (NR0B2) | Small heterodimer partner | Orphan receptor |
| **NR1A1** | THRA | Thyroid hormone receptor Œ± | Thyroid hormone signaling |
| **NR1A2** | THRB | Thyroid hormone receptor Œ≤ | Thyroid hormone signaling |
| **NR1B1** | RARA | Retinoic acid receptor Œ± | Retinoic acid signaling |
| **NR1B2** | RARB | Retinoic acid receptor Œ≤ | Retinoic acid signaling |
| **NR1B3** | RARG | Retinoic acid receptor Œ≥ | Retinoic acid signaling |
| **NR1C1** | PPARA | Peroxisome proliferator-activated receptor Œ± | Lipid metabolism |
| **NR1C2** | PPARG | Peroxisome proliferator-activated receptor Œ≥ | Adipogenesis |
| **NR1C3** | PPARD | Peroxisome proliferator-activated receptor Œ¥ | Fatty acid oxidation |
| **NR1D1** | NR1D1 | Rev-erb Œ± | Circadian rhythm |
| **NR1D2** | NR1D2 | Rev-erb Œ≤ | Circadian rhythm |
| **NR1F1** | RORA | RAR-related orphan receptor Œ± | Circadian rhythm |
| **NR1F2** | RORB | RAR-related orphan receptor Œ≤ | Neural development |
| **NR1F3** | RORC | RAR-related orphan receptor Œ≥ | Immune function |
| **NR1H2** | NR1H2 | Liver X receptor Œ≤ | Cholesterol homeostasis |
| **NR1H3** | NR1H3 | Liver X receptor Œ± | Cholesterol homeostasis |
| **NR1H4** | NR1H4 | Farnesoid X receptor | Bile acid metabolism |
| **NR1I1** | VDR | Vitamin D receptor | Calcium homeostasis |
| **NR1I2** | NR1I2 | Pregnane X receptor | Xenobiotic metabolism |
| **NR1I3** | NR1I3 | Constitutive androstane receptor | Xenobiotic metabolism |
| **NR2A1** | HNF4A | Hepatocyte nuclear factor 4Œ± | Hepatic function |
| **NR2A2** | HNF4G | Hepatocyte nuclear factor 4Œ≥ | Hepatic function |
| **NR2B1** | RXRA | Retinoid X receptor Œ± | Heterodimerization partner |
| **NR2B2** | RXRB | Retinoid X receptor Œ≤ | Heterodimerization partner |
| **NR2B3** | RXRG | Retinoid X receptor Œ≥ | Heterodimerization partner |
| **NR2C1** | NR2C1 | Testicular receptor 2 | Testicular function |
| **NR2C2** | NR2C2 | Testicular receptor 4 | Testicular function |
| **NR2E1** | NR2E1 | Tailless homolog | Neural development |
| **NR2E3** | NR2E3 | Photoreceptor cell-specific nuclear receptor | Retinal development |
| **NR2F1** | NR2F1 | COUP transcription factor 1 | Development |
| **NR2F2** | NR2F2 | COUP transcription factor 2 | Development |
| **NR2F6** | NR2F6 | COUP transcription factor 3 | Development |
| **NR3A1** | ESR1 | Estrogen receptor Œ± | Estrogen signaling |
| **NR3A2** | ESR2 | Estrogen receptor Œ≤ | Estrogen signaling |
| **NR3B1** | ESRRA | Estrogen-related receptor Œ± | Metabolic regulation |
| **NR3B2** | ESRRB | Estrogen-related receptor Œ≤ | Metabolic regulation |
| **NR3B3** | ESRRG | Estrogen-related receptor Œ≥ | Metabolic regulation |
| **NR3C1** | NR3C1 | Glucocorticoid receptor | Stress response |
| **NR3C2** | NR3C2 | Mineralocorticoid receptor | Electrolyte balance |
| **NR3C3** | PGR | Progesterone receptor | Reproductive function |
| **NR3C4** | AR | Androgen receptor | Male development |
| **NR4A1** | NR4A1 | Nerve growth factor IB | Immediate early gene |
| **NR4A2** | NR4A2 | Nuclear receptor related 1 | Dopaminergic neurons |
| **NR4A3** | NR4A3 | Neuron-derived orphan receptor 1 | Neural function |
| **NR5A1** | NR5A1 | Steroidogenic factor 1 | Steroidogenesis |
| **NR5A2** | NR5A2 | Liver receptor homolog 1 | Hepatic function |
| **NR6A1** | NR6A1 | Germ cell nuclear factor | Germ cell development |
## Nuclear Receptor Subfamily Organization
- **NR0**: Atypical receptors (lacking typical domains)
- **NR1**: Thyroid hormone-like receptors
- **NR2**: Retinoid X receptor-like receptors
- **NR3**: Steroid hormone receptors
- **NR4**: Nerve growth factor IB-like receptors
- **NR5**: Fushi tarazu-F1 like receptors
- **NR6**: Germ cell nuclear factor-like receptors
