## Supplementary material for "Asymmetric Cross-Reactivity of Nuclear Receptors Reveals an Evolutionary Buffer Between Estrogen and Androgen Signaling": Table 2

### Sheet: Ligand_List
# Ligands - format: ligand_name,pubchem_cid
# STEROID PRECURSORS & CONTROLS
Cholesterol,5997
Pregnenolone,8955
17Œ±-Hydroxypregnenolone,91451
# PROGESTOGENS
Progesterone,5994
17Œ±-Hydroxyprogesterone,6238
5Œ±-Pregnane-3,20-dione,92810
5Œ≤-Pregnane-3,20-dione,92745
Pregnane-3,20-diol,4901
# ANDROGENS
Testosterone,6013
Dihydrotestosterone,10635
Androstenedione,6128
DHEA,5881
DHEA-S,12594
Androsterone,5879
Androsterone sulfate,159663
Epiandrosterone,441302
Epiandrosterone sulfate,9929317
Etiocholanolone,5880
Androstenediol,10634
3Œ±-Androstanediol,15818
3Œ≤-Androstanediol,242332
Androstenol,101989
# ESTROGENS
Estradiol,5757
Estrone,5870
Estriol,5756
# GLUCOCORTICOIDS
Hydrocortisone,5754
Cortisone,222786
Corticosterone,5753
11-Deoxycortisol,440707
Tetrahydrocortisol,5864
Allotetrahydrocortisol,92748
Tetrahydrocortisone,5866
Tetrahydrodeoxycortisol,65555
# MINERALOCORTICOIDS
Aldosterone,5839
18-Hydroxycorticosterone,11222
Deoxycorticosterone,6166
Tetrahydrodeoxycorticosterone,9974162
# NEUROSTEROIDS
Allopregnanolone,92786
Pregnanolone,31402
# THYROID HORMONES
T4,5819
T3,5920
Reverse T3,44123465
# VITAMIN D METABOLITES
Vitamin D3,5280795
Vitamin D2,5280793
Calcidiol,5283731
Calcitriol,5280453
# RETINOIDS
All-trans-Retinoic Acid,444795
9-cis-Retinoic Acid,449171
Retinol,445354
# FATTY ACIDS
Palmitic Acid,985
Oleic Acid,445639
Linoleic Acid,5280450
Arachidonic Acid,444899
# BILE ACIDS
Cholic Acid,221493
Chenodeoxycholic Acid,10133
Deoxycholic Acid,222528
Lithocholic Acid,9903
